# Mouse Pachytene piRNAs Cleave Hundreds of Transcripts, But Alter the Steady-State Abundance of Only a Minority of Targets

**DOI:** 10.1101/2024.11.02.621675

**Authors:** Katharine Cecchini, Nandagopal Ajaykumar, Ayca Bagci, Phillip D. Zamore, Ildar Gainetdinov

## Abstract

In animals, 18–35-nt piRNAs guide PIWI proteins to regulate complementary RNAs. During male meiosis, mammals produce an exceptionally abundant class of piRNAs called pachytene piRNAs. Pachytene piRNAs are required for spermatogenesis and have been proposed to control gene expression by various mechanisms. Here, we show that pachytene piRNAs regulate targets predominantly, if not exclusively, by endonucleolytic cleavage. Remarkably, pachytene piRNAs slice hundreds of RNAs, yet a change in steady-state level is detectable for a small fraction of transcripts. Our data suggest that cleavage of the few targets whose abundance is reduced significantly by piRNAs is essential for male fertility. Other pachytene piRNA targets are enriched for highly transcribed genes, which may explain why piRNA cleavage is often inconsequential for the steady-state abundance of targets. We propose that the retention of pachytene piRNAs throughout mammalian evolution is driven by the selective advantage conferred by a tiny minority of piRNAs.
