## Supplementary material for "Mouse Pachytene piRNAs Cleave Hundreds of Transcripts, But Alter the Steady-State Abundance of Only a Minority of Targets": Table S6

### Sheet: TE increases >2-fold RS vs Sp2
Prss39	Inactive serine protease 39;Prss39;PTN000666824;orthologs
Spata20	Spermatogenesis-associated protein 20;Spata20;PTN000254373;orthologs
Spata4	Spermatogenesis-associated protein 4;Spata4;PTN000282078;orthologs
Banf2	Barrier-to-autointegration factor-like protein;Banf2;PTN000308363;orthologs
Adam5	Disintegrin and metalloproteinase domain-containing protein 5;Adam5;PTN000224877;orthologs
Cdk16	Cyclin-dependent kinase 16;Cdk16;PTN000623752;orthologs
Ccdc54	Coiled-coil domain-containing protein 54;Ccdc54;PTN002209514;orthologs
Tmsb15a	Thymosin beta 15a;Tmsb15a;PTN000246272;orthologs
Armc12	Armadillo repeat-containing protein 12;Armc12;PTN000404020;orthologs
Cst8	Cystatin-8;Cst8;PTN000151592;orthologs
Cylc2	Cylicin, basic protein of sperm head cytoskeleton 2;Cylc2;PTN000423271;orthologs
Tmco2	Transmembrane and coiled-coil domain-containing protein 2;Tmco2;PTN002213489;orthologs
Rbm4b	RNA-binding protein 4B;Rbm4b;PTN002545845;orthologs
Trp53tg5	Transformation related protein 53 target 5;Trp53tg5;PTN000399770;orthologs
Map7	Ensconsin;Map7;PTN000386552;orthologs
Gtsf1l	Gametocyte-specific factor 1-like;Gtsf1l;PTN000483855;orthologs
Cab39l	Calcium-binding protein 39-like;Cab39l;PTN000021478;orthologs
Tfam	Transcription factor A, mitochondrial;Tfam;PTN000345662;orthologs
Gm5941	Predicted gene 5941;Gm5941;;orthologs
Cypt4	Cysteine-rich perinuclear theca 4;Cypt4;;orthologs
Cypt1	Cysteine-rich perinuclear theca protein 1;Cypt1;;orthologs
Chn2	Beta-chimaerin;Chn2;PTN000571668;orthologs
Calr3	Calreticulin-3;Calr3;PTN000117432;orthologs
Dnajc9	DnaJ homolog subfamily C member 9;Dnajc9;PTN002376230;orthologs
Cdc34	Ubiquitin-conjugating enzyme E2 R1;Cdc34;PTN000629811;orthologs
Tbc1d21	TBC1 domain family member 21;Tbc1d21;PTN000538348;orthologs
Oaz3	Ornithine decarboxylase antizyme 3;Oaz3;PTN000031469;orthologs
Smim23	Small integral membrane protein 23;Smim23;PTN002209270;orthologs
Galntl5	Inactive polypeptide N-acetylgalactosaminyltransferase-like protein 5;Galntl5;PTN000187222;orthologs
Fam166a	Protein FAM166A;Fam166a;PTN001858750;orthologs
Adam6a	A disintegrin and metallopeptidase domain 6;Adam6a;PTN000225016;orthologs
Spata19	Spermatogenesis-associated protein 19, mitochondrial;Spata19;PTN002193821;orthologs
Actg2	Actin, gamma-enteric smooth muscle;Actg2;PTN000233048;orthologs
1700013G24Rik	RIKEN cDNA 1700013G24 gene;1700013G24Rik;PTN002217111;orthologs
Wasf2	Actin-binding protein WASF2;Wasf2;PTN000307608;orthologs
Trim80	Tripartite motif-containing 80;Trim80;PTN000646957;orthologs
Sppl2c	Signal peptide peptidase-like 2C;Sppl2c;PTN000256245;orthologs
Atp1a4	Sodium_potassium-transporting ATPase subunit alpha-4;Atp1a4;PTN000643141;orthologs
Tekt5	Tektin-5;Tekt5;PTN000462400;orthologs
Cypt2	Cysteine-rich perinuclear theca 2;Cypt2;;orthologs
Spaca9	Sperm acrosome-associated protein 9;Spaca9;PTN000794465;orthologs
Pgk2	Phosphoglycerate kinase 2;Pgk2;PTN000150518;orthologs
Trim17	E3 ubiquitin-protein ligase TRIM17;Trim17;PTN000646580;orthologs
Adam3	A disintegrin and metallopeptidase domain 3;Adam3;PTN000224860;orthologs
Akap4	A-kinase anchor protein 4;Akap4;PTN000027590;orthologs
Hmgb4	High mobility group protein B4;Hmgb4;PTN000345830;orthologs
Strbp	Spermatid perinuclear RNA-binding protein;Strbp;PTN000098732;orthologs
Ccdc70	Coiled-coil domain-containing protein 70;Ccdc70;PTN000488535;orthologs
Glrx3	Glutaredoxin-3;Glrx3;PTN000033639;orthologs
Fhl5	Four and a half LIM domains protein 5;Fhl5;PTN000654101;orthologs
Asb17	Ankyrin repeat and SOCS box protein 17;Asb17;PTN000469301;orthologs
Adig	Adipogenin;Adig;PTN002213535;orthologs
Arl2bp	ADP-ribosylation factor-like protein 2-binding protein;Arl2bp;PTN000398000;orthologs
Hils1	Spermatid-specific linker histone H1-like protein;Hils1;PTN000157472;orthologs
Sgf29	SAGA-associated factor 29;Sgf29;PTN000488969;orthologs
Capza3	F-actin-capping protein subunit alpha-3;Capza3;PTN000068964;orthologs
Chchd3	MICOS complex subunit Mic19;Chchd3;PTN000491753;orthologs
Sh3d21	SH3 domain-containing protein 21;Sh3d21;PTN000517792;orthologs
Dcun1d1	DCN1-like protein 1;Dcun1d1;PTN000264626;orthologs
Prm3	Protamine-3;Prm3;PTN000371273;orthologs
Scp2d1	SCP2 sterol-binding domain-containing protein 1;Scp2d1;PTN000671547;orthologs
Hypm	Huntingtin-interacting protein M;H2ap;PTN000604873;orthologs
Prss52	Serine protease 52;Prss52;PTN000666924;orthologs
Spert	Protein chibby homolog 2;Cby2;PTN000488558;orthologs
Ace	Angiotensin-converting enzyme;Ace;PTN000053940;orthologs
Cep295nl	CEP295 N-terminal-like protein;Cep295nl;PTN000489334;orthologs
2610318N02Rik	RIKEN cDNA 2610318N02 gene;2610318N02Rik;PTN002198843;orthologs
Asb9	Ankyrin repeat and SOCS box protein 9;Asb9;PTN000651330;orthologs
H1fnt	Testis-specific H1 histone;H1-7;PTN000395155;orthologs
Dpysl3	Dihydropyrimidinase-related protein 3;Dpysl3;PTN000182494;orthologs
Tuba4a	Tubulin alpha-4A chain;Tuba4a;PTN000173184;orthologs
Prss55	Serine protease 55;Prss55;PTN000667646;orthologs
Adam6b	A disintegrin and metallopeptidase domain 6B;Adam6b;PTN000225017;orthologs
4933402J07Rik	RIKEN cDNA 4933402J07 gene;4933402J07Rik;PTN002181466;orthologs
Trim36	E3 ubiquitin-protein ligase Trim36;Trim36;PTN000647075;orthologs
Ctag2	Cancer_testis antigen 2;Ctag2;PTN000778425;orthologs
1700129C05Rik	1700129C05Rik protein;1700129C05Rik;;orthologs
Capzb	F-actin-capping protein subunit beta;Capzb;PTN000065528;orthologs
Ppp1r11	E3 ubiquitin-protein ligase PPP1R11;Ppp1r11;PTN000464565;orthologs
Tex37	Testis-expressed sequence 37 protein;Tex37;PTN002199153;orthologs
Prss37	Probable inactive serine protease 37;Prss37;PTN000666993;orthologs
1700001C19Rik	RIKEN cDNA 1700001C19 gene;1700001C19Rik;PTN002177328;orthologs
Cypt12	Cysteine-rich perinuclear theca 12;Cypt12;;orthologs
Derl2	Derlin-2;Derl2;PTN000109957;orthologs
Cabs1	Calcium-binding and spermatid-specific protein 1;Cabs1;PTN000516371;orthologs
Cylc1	Cylicin, basic protein of sperm head cytoskeleton 1;Cylc1;PTN000423262;orthologs
Gpd2	Glycerol-3-phosphate dehydrogenase, mitochondrial;Gpd2;PTN000240955;orthologs
Cypt3	Cysteine-rich perinuclear theca 3;Cypt3;;orthologs
Psme3	Proteasome activator complex subunit 3;Psme3;PTN000069985;orthologs

### Sheet: TE decreases >1.5-fold RSvsSp2
Brd2	Bromodomain-containing protein 2;Brd2;PTN000524682;orthologs
Ncoa4	Nuclear receptor coactivator 4;Ncoa4;PTN000424891;orthologs
Slc2a3	Solute carrier family 2, facilitated glucose transporter member 3;Slc2a3;PTN000627572;orthologs
Guk1	Guanylate kinase;Guk1;PTN000563416;orthologs
Csl	Citrate synthase;Csl;PTN000201241;orthologs
Rfx8	DNA-binding protein RFX8;Rfx8;PTN000289648;orthologs
Acin1	Apoptotic chromatin condensation inducer in the nucleus;Acin1;PTN000364693;orthologs
Acyp1	Acylphosphatase-1;Acyp1;PTN000003073;orthologs
Rnf19b	E3 ubiquitin-protein ligase RNF19B;Rnf19b;PTN000188686;orthologs
Dnah10	Dynein, axonemal, heavy chain 10;Dnah10;PTN000072704;orthologs
Zmynd10	Zinc finger MYND domain-containing protein 10;Zmynd10;PTN000326523;orthologs
Ewsr1	RNA-binding protein EWS;Ewsr1;PTN000580020;orthologs
Atxn2l	Ataxin-2-like protein;Atxn2l;PTN000304380;orthologs
Dnah17	Dynein axonemal heavy chain 17;Dnah17;PTN000073065;orthologs
Tmem128	Transmembrane protein 128;Tmem128;PTN000769681;orthologs
Sbds	Ribosome maturation protein SBDS;Sbds;PTN000101042;orthologs
Elof1	Transcription elongation factor 1 homolog;Elof1;PTN000468345;orthologs
Csl	Small muscular protein;Smpx;PTN000425841;orthologs
Kif2c	Kinesin-like protein KIF2C;Kif2c;PTN000649372;orthologs
Pom121l2	POM121-like protein 2;Pom121l2;PTN000573978;orthologs
Calm2	Calmodulin-2;Calm2;PTN004596969;orthologs
Il4i1	L-amino-acid oxidase;Il4i1;PTN000078129;orthologs
Rbbp6	E3 ubiquitin-protein ligase RBBP6;Rbbp6;PTN000396517;orthologs
Tmed4	Transmembrane emp24 domain-containing protein 4;Tmed4;PTN000516473;orthologs
Dnah1	Dynein axonemal heavy chain 1;Dnah1;PTN000073010;orthologs
Txnrd3	Thioredoxin reductase 3;Txnrd3;PTN001487246;orthologs
Cdc20	Cell division cycle protein 20 homolog;Cdc20;PTN000460228;orthologs
Uqcr11	Cytochrome b-c1 complex subunit 10;Uqcr11;PTN000395981;orthologs
Haus4	HAUS augmin-like complex subunit 4;Haus4;PTN000416652;orthologs
Rdh11	Retinol dehydrogenase 11;Rdh11;PTN000672618;orthologs
Trafd1	TRAF-type zinc finger domain-containing protein 1;Trafd1;PTN000418517;orthologs
Mdm1	Nuclear protein MDM1;Mdm1;PTN000787804;orthologs
Espl1	Separin;Espl1;PTN000300688;orthologs
Scrib	Protein scribble homolog;Scrib;PTN000568576;orthologs
Prrc2a	Protein PRRC2A;Prrc2a;PTN000361783;orthologs
Cby1	Protein chibby homolog 1;Cby1;PTN000488592;orthologs
Myl10	Myosin regulatory light chain 10;Myl10;PTN000549458;orthologs
Eef2	Elongation factor 2;Eef2;PTN000562770;orthologs
Trim28	Transcription intermediary factor 1-beta;Trim28;PTN000647652;orthologs
Sh3gl1	Endophilin-A2;Sh3gl1;PTN000070158;orthologs
Mt1	Metallothionein-1;Mt1;PTN000591710;orthologs
Rpl7a	Large ribosomal subunit protein eL8;Rpl7a;PTN000560229;orthologs
Nxt1	NTF2-related export protein 1;Nxt1;PTN000289139;orthologs
Med28	Mediator of RNA polymerase II transcription subunit 28;Med28;PTN000337943;orthologs
Zmynd15	Zinc finger MYND domain-containing protein 15;Zmynd15;PTN001385574;orthologs
Rsph1	Radial spoke head 1 homolog;Rsph1;PTN000556591;orthologs

### Sheet: TE increases >2-fold RSvsSp1
Zpbp	Zona pellucida-binding protein 1;Zpbp;PTN000396766;orthologs
Prss39	Inactive serine protease 39;Prss39;PTN000666824;orthologs
Tnp1	Spermatid nuclear transition protein 1;Tnp1;PTN000426035;orthologs
Tex33	Testis-expressed protein 33;Tex33;PTN000785009;orthologs
Banf2	Barrier-to-autointegration factor-like protein;Banf2;PTN000308363;orthologs
Adam5	Disintegrin and metalloproteinase domain-containing protein 5;Adam5;PTN000224877;orthologs
Gm17359	Predicted gene, 17359;Gm17359;PTN002439339;orthologs
Dkkl1	Dickkopf-like protein 1;Dkkl1;PTN001740307;orthologs
4930519G04Rik	RIKEN cDNA 4930519G04 gene;4930519G04Rik;;orthologs
Cdk16	Cyclin-dependent kinase 16;Cdk16;PTN000623752;orthologs
Tmco5	Transmembrane and coiled-coil domain-containing protein 5A;Tmco5a;PTN000500070;orthologs
Rnf151	RING finger protein 151;Rnf151;PTN000393264;orthologs
Tmsb15a	Thymosin beta 15a;Tmsb15a;PTN000246272;orthologs
Atp5c1	ATP synthase subunit gamma, mitochondrial;Atp5f1c;PTN000190401;orthologs
Armc12	Armadillo repeat-containing protein 12;Armc12;PTN000404020;orthologs
Chrac1	Chromatin accessibility complex protein 1;Chrac1;PTN000028773;orthologs
Gm5458	Predicted gene 5458;Gm5458;PTN000489527;orthologs
Dydc1	DPY30 domain-containing protein 1;Dydc1;PTN000599409;orthologs
Cylc2	Cylicin, basic protein of sperm head cytoskeleton 2;Cylc2;PTN000423271;orthologs
Tmco2	Transmembrane and coiled-coil domain-containing protein 2;Tmco2;PTN002213489;orthologs
Trp53tg5	Transformation related protein 53 target 5;Trp53tg5;PTN000399770;orthologs
Gtsf1	Gametocyte-specific factor 1;Gtsf1;PTN000483872;orthologs
Gm884	Predicted gene 884;Gm884;PTN000687773;orthologs
Map7	Ensconsin;Map7;PTN000386552;orthologs
Insl6	Insulin-like peptide INSL6;Insl6;PTN000244158;orthologs
Adam2	Disintegrin and metalloproteinase domain-containing protein 2;Adam2;PTN000224920;orthologs
Mrpl1	Large ribosomal subunit protein uL1m;Mrpl1;PTN000560477;orthologs
Ncbp2	Nuclear cap-binding protein subunit 2;Ncbp2;PTN000428772;orthologs
4932415D10Rik	RIKEN cDNA 4932415D10 gene;4932415D10Rik;PTN002141455;orthologs
Pabpc6	Polyadenylate-binding protein;Pabpc6;PTN000610134;orthologs
Gtsf1l	Gametocyte-specific factor 1-like;Gtsf1l;PTN000483855;orthologs
Dusp22	Dual specificity protein phosphatase 22;Dusp22;PTN000017446;orthologs
Ndufs5	NADH dehydrogenase [ubiquinone] iron-sulfur protein 5;Ndufs5;PTN000391011;orthologs
Ropn1l	Ropporin-1-like protein;Ropn1l;PTN000795698;orthologs
Vps26a	Vacuolar protein sorting-associated protein 26A;Vps26a;PTN000260584;orthologs
Tfam	Transcription factor A, mitochondrial;Tfam;PTN000345662;orthologs
Gm5941	Predicted gene 5941;Gm5941;;orthologs
Mrpl13	Large ribosomal subunit protein uL13m;Mrpl13;PTN000166818;orthologs
Cypt4	Cysteine-rich perinuclear theca 4;Cypt4;;orthologs
Tex15	Testis-expressed protein 15;Tex15;PTN000499796;orthologs
Poc1b	POC1 centriolar protein homolog B;Poc1b;PTN002541609;orthologs
Cypt1	Cysteine-rich perinuclear theca protein 1;Cypt1;;orthologs
Map4k1	Mitogen-activated protein kinase kinase kinase kinase 1;Map4k1;PTN000685757;orthologs
Serf1	Small EDRK-rich factor 1;Serf1;PTN000340505;orthologs
Got1l1	Putative aspartate aminotransferase, cytoplasmic 2;Got1l1;PTN000222862;orthologs
Dnaja4	DnaJ homolog subfamily A member 4;Dnaja4;PTN000636569;orthologs
Catsperd	Cation channel sperm-associated auxiliary subunit delta;Catsperd;PTN002135819;orthologs
Rpl37	Large ribosomal subunit protein eL37;Rpl37;PTN000080481;orthologs
Kctd10	BTB_POZ domain-containing adapter for CUL3-mediated RhoA degradation protein 3;Kctd10;PTN000125109;orthologs
Cdc34	Ubiquitin-conjugating enzyme E2 R1;Cdc34;PTN000629811;orthologs
Ghrl	Appetite-regulating hormone;Ghrl;PTN000364593;orthologs
Tbc1d21	TBC1 domain family member 21;Tbc1d21;PTN000538348;orthologs
Vdac3	Voltage-dependent anion-selective channel protein 3;Vdac3;PTN000201954;orthologs
Allc	Probable inactive allantoicase;Allc;PTN000248070;orthologs
Col22a1	Collagen, type XXII, alpha 1;Col22a1;PTN000707192;orthologs
2010109A12Rik	RIKEN cDNA 2010109A12 gene;2010109A12Rik;;orthologs
Smim23	Small integral membrane protein 23;Smim23;PTN002209270;orthologs
Mzt2	Mitotic-spindle organizing protein 2;Mzt2;PTN002005389;orthologs
Galntl5	Inactive polypeptide N-acetylgalactosaminyltransferase-like protein 5;Galntl5;PTN000187222;orthologs
Fam166a	Protein FAM166A;Fam166a;PTN001858750;orthologs
Ndufa12	NADH dehydrogenase [ubiquinone] 1 alpha subcomplex subunit 12;Ndufa12;PTN000308164;orthologs
Spag4	Sperm-associated antigen 4 protein;Spag4;PTN000308216;orthologs
Ttc23l	Tetratricopeptide repeat protein 23-like;Ttc23l;PTN000462240;orthologs
Gm6657	Predicted gene 6657;Gm6657;PTN002865872;orthologs
Prr22	Proline rich 22;Prr22;PTN002209372;orthologs
Spata19	Spermatogenesis-associated protein 19, mitochondrial;Spata19;PTN002193821;orthologs
Aimp1	Aminoacyl tRNA synthase complex-interacting multifunctional protein 1;Aimp1;PTN000236367;orthologs
Pfdn1	Prefoldin subunit 1;Pfdn1;PTN000467420;orthologs
Actg2	Actin, gamma-enteric smooth muscle;Actg2;PTN000233048;orthologs
Sdf4	45 kDa calcium-binding protein;Sdf4;PTN000088895;orthologs
Acyp2	Acylphosphatase-2;Acyp2;PTN000003050;orthologs
1700013G24Rik	RIKEN cDNA 1700013G24 gene;1700013G24Rik;PTN002217111;orthologs
Lman2	Vesicular integral-membrane protein VIP36;Lman2;PTN000259716;orthologs
Tsks	Testis-specific serine kinase substrate;Tsks;PTN000371994;orthologs
Wasf2	Actin-binding protein WASF2;Wasf2;PTN000307608;orthologs
Ldhc	L-lactate dehydrogenase C chain;Ldhc;PTN000166329;orthologs
Trim80	Tripartite motif-containing 80;Trim80;PTN000646957;orthologs
Il4i1	L-amino-acid oxidase;Il4i1;PTN000078129;orthologs
BC048502	Gametocyte specific factor 2;Gtsf2;PTN000483861;orthologs
Tmem247	Transmembrane protein 247;Tmem247;PTN002195838;orthologs
Gorasp2	Golgi reassembly-stacking protein 2;Gorasp2;PTN000307013;orthologs
Neil3	Endonuclease 8-like 3;Neil3;PTN000542991;orthologs
Izumo4	Izumo sperm-egg fusion protein 4;Izumo4;PTN002204516;orthologs
Ndufb5	NADH dehydrogenase [ubiquinone] 1 beta subcomplex subunit 5, mitochondrial;Ndufb5;PTN000323618;orthologs
Tekt5	Tektin-5;Tekt5;PTN000462400;orthologs
Cypt2	Cysteine-rich perinuclear theca 2;Cypt2;;orthologs
Slc22a21	Solute carrier family 22 member 21;Slc22a21;PTN002782244;orthologs
Myl4	Myosin light chain 4;Myl4;PTN000549291;orthologs
Spaca9	Sperm acrosome-associated protein 9;Spaca9;PTN000794465;orthologs
Tulp2	Tubby-related protein 2;Tulp2;PTN000421425;orthologs
Pgk2	Phosphoglycerate kinase 2;Pgk2;PTN000150518;orthologs
Naglu	Alpha-N-acetylglucosaminidase;Naglu;PTN000305584;orthologs
Polr2i	DNA-directed RNA polymerase II subunit RPB9;Polr2i;PTN000133125;orthologs
Bcap29	B-cell receptor-associated protein 29;Bcap29;PTN000294742;orthologs
Cetn4	Centrin-4;Cetn4;PTN000549769;orthologs
Hmgb4	High mobility group protein B4;Hmgb4;PTN000345830;orthologs
Ssxb6	Synovial sarcoma, X member B6;Ssxb6;PTN000364298;orthologs
C2cd6	Cation channel sperm-associated targeting subunit tau;C2cd6;PTN001092728;orthologs
Ccdc70	Coiled-coil domain-containing protein 70;Ccdc70;PTN000488535;orthologs
Ppp3r2	Calcineurin subunit B type 2;Ppp3r2;PTN000551483;orthologs
Ndufv2	NADH dehydrogenase [ubiquinone] flavoprotein 2, mitochondrial;Ndufv2;PTN000042689;orthologs
Cfap36	Cilia- and flagella-associated protein 36;Cfap36;PTN000488492;orthologs
Fhl5	Four and a half LIM domains protein 5;Fhl5;PTN000654101;orthologs
Ssmem1	Serine-rich single-pass membrane protein 1;Ssmem1;PTN000782093;orthologs
Pdzd9	PDZ domain-containing protein 9;Pdzd9;PTN000506016;orthologs
Asb17	Ankyrin repeat and SOCS box protein 17;Asb17;PTN000469301;orthologs
Adig	Adipogenin;Adig;PTN002213535;orthologs
Carmil1	F-actin-uncapping protein LRRC16A;Carmil1;PTN000648317;orthologs
Prss54	Inactive serine protease 54;Prss54;PTN000668670;orthologs
Arl2bp	ADP-ribosylation factor-like protein 2-binding protein;Arl2bp;PTN000398000;orthologs
Hils1	Spermatid-specific linker histone H1-like protein;Hils1;PTN000157472;orthologs
Zfand3	AN1-type zinc finger protein 3;Zfand3;PTN000067116;orthologs
Sgf29	SAGA-associated factor 29;Sgf29;PTN000488969;orthologs
Prss58	Putative inactive serine protease 58;Prss58;PTN000668737;orthologs
Capza3	F-actin-capping protein subunit alpha-3;Capza3;PTN000068964;orthologs
Rtf2	Replication termination factor 2;Rtf2;PTN000299525;orthologs
Chchd3	MICOS complex subunit Mic19;Chchd3;PTN000491753;orthologs
Sh3d21	SH3 domain-containing protein 21;Sh3d21;PTN000517792;orthologs
Ccdc91	Coiled-coil domain-containing protein 91;Ccdc91;PTN002170321;orthologs
Gk2	Glycerol kinase 2;Gk2;PTN000023460;orthologs
Tmem97	Sigma intracellular receptor 2;Tmem97;PTN000773437;orthologs
1700003F12Rik	RIKEN cDNA 1700003F12 gene;1700003F12Rik;PTN002204097;orthologs
Cfap45	Cilia- and flagella-associated protein 45;Cfap45;PTN000398687;orthologs
Uchl4	Ubiquitin carboxyl-terminal hydrolase isozyme L4;Uchl4;PTN000063425;orthologs
Fam229a	Protein FAM229A;Fam229a;PTN002176249;orthologs
Prm3	Protamine-3;Prm3;PTN000371273;orthologs
Scp2d1	SCP2 sterol-binding domain-containing protein 1;Scp2d1;PTN000671547;orthologs
Phospho2	Pyridoxal phosphate phosphatase PHOSPHO2;Phospho2;PTN000467194;orthologs
Rnf113a2	Ring finger protein 113A2;Rnf113a2;PTN001769242;orthologs
Slirp	SRA stem-loop-interacting RNA-binding protein, mitochondrial;Slirp;PTN002548845;orthologs
Prss52	Serine protease 52;Prss52;PTN000666924;orthologs
Ace	Angiotensin-converting enzyme;Ace;PTN000053940;orthologs
Pcmt1	Protein-L-isoaspartate(D-aspartate) O-methyltransferase;Pcmt1;PTN000171814;orthologs
Cep295nl	CEP295 N-terminal-like protein;Cep295nl;PTN000489334;orthologs
Sun3	SUN domain-containing protein 3;Sun3;PTN000308253;orthologs
Hsbp1	Heat shock factor-binding protein 1;Hsbp1;PTN000454554;orthologs
Htatip2	Oxidoreductase HTATIP2;Htatip2;PTN000784817;orthologs
2610318N02Rik	RIKEN cDNA 2610318N02 gene;2610318N02Rik;PTN002198843;orthologs
Asb9	Ankyrin repeat and SOCS box protein 9;Asb9;PTN000651330;orthologs
Cd320	CD320 antigen;Cd320;PTN002800167;orthologs
Gm36368	Predicted gene, 36368;Gm36368;PTN008236667;orthologs
Fam183b	Protein FAM183B;Fam183b;PTN002140295;orthologs
Aif1	Allograft inflammatory factor 1;Aif1;PTN000039800;orthologs
Meig1	Meiosis-expressed gene 1 protein;Meig1;PTN000796339;orthologs
Fam229b	Protein FAM229B;Fam229b;PTN002176266;orthologs
Prss21	Testisin;Prss21;PTN000666100;orthologs
Uqcc2	Ubiquinol-cytochrome-c reductase complex assembly factor 2;Uqcc2;PTN002152145;orthologs
Cfap73	Cilia- and flagella-associated protein 73;Cfap73;PTN001472907;orthologs
Rmdn2	Regulator of microtubule dynamics protein 2;Rmdn2;PTN000411917;orthologs
Rtraf	RNA transcription, translation and transport factor protein;RTRAF;PTN000408730;orthologs
Dpysl3	Dihydropyrimidinase-related protein 3;Dpysl3;PTN000182494;orthologs
Tuba4a	Tubulin alpha-4A chain;Tuba4a;PTN000173184;orthologs
Prss55	Serine protease 55;Prss55;PTN000667646;orthologs
Tomm20l	TOMM20-like protein 1;Tomm20l;PTN000277126;orthologs
4930579F01Rik	RIKEN cDNA 4930579F01 gene;4930579F01Rik;PTN002137648;orthologs
Hook2	Protein Hook homolog 2;Hook2;PTN000436711;orthologs
Gpx4	Phospholipid hydroperoxide glutathione peroxidase;Gpx4;PTN000173927;orthologs
Sugt1	Protein SGT1 homolog;Sugt1;PTN000528553;orthologs
4933402J07Rik	RIKEN cDNA 4933402J07 gene;4933402J07Rik;PTN002181466;orthologs
Hipk3	Homeodomain-interacting protein kinase 3;Hipk3;PTN000624492;orthologs
Trim36	E3 ubiquitin-protein ligase Trim36;Trim36;PTN000647075;orthologs
Ctag2	Cancer_testis antigen 2;Ctag2;PTN000778425;orthologs
BC049762	cDNA sequence BC049762;BC049762;PTN000772496;orthologs
Capzb	F-actin-capping protein subunit beta;Capzb;PTN000065528;orthologs
Slc25a2	Mutant ornithine transporter 2;Slc25a2;PTN000641381;orthologs
Ppp1r11	E3 ubiquitin-protein ligase PPP1R11;Ppp1r11;PTN000464565;orthologs
Spesp1	Sperm equatorial segment protein 1;Spesp1;PTN000783098;orthologs
Fis1	Mitochondrial fission 1 protein;Fis1;PTN000326752;orthologs
Mrpl20	Large ribosomal subunit protein bL20m;Mrpl20;PTN000105877;orthologs
Prss37	Probable inactive serine protease 37;Prss37;PTN000666993;orthologs
Ccdc83	Coiled-coil domain-containing protein 83;Ccdc83;PTN000485886;orthologs
Cypt12	Cysteine-rich perinuclear theca 12;Cypt12;;orthologs
Pphln1	Periphilin-1;Pphln1;PTN000406572;orthologs
Catsperg1	Cation channel sperm-associated protein subunit gamma 1;Catsperg1;PTN000371511;orthologs
Fam162a	Protein FAM162A;Fam162a;PTN000342370;orthologs
Atp5s	ATP synthase subunit s, mitochondrial;Dmac2l;PTN000332895;orthologs
Derl2	Derlin-2;Derl2;PTN000109957;orthologs
Rpl30	Large ribosomal subunit protein eL30;Rpl30;PTN000154903;orthologs
Tmem191c	Transmembrane protein 191C;Tmem191c;PTN002213520;orthologs
Cylc1	Cylicin, basic protein of sperm head cytoskeleton 1;Cylc1;PTN000423262;orthologs
Immp2l	Mitochondrial inner membrane protease subunit 2;Immp2l;PTN000272794;orthologs
Aptx	Aprataxin;Aptx;PTN000281076;orthologs
Gpd2	Glycerol-3-phosphate dehydrogenase, mitochondrial;Gpd2;PTN000240955;orthologs
Cypt3	Cysteine-rich perinuclear theca 3;Cypt3;;orthologs
Akap3	A-kinase anchor protein 3;Akap3;PTN000027575;orthologs
Efcab2	Dynein regulatory complex protein 8;Efcab2;PTN000549877;orthologs
Gm973	Predicted gene 973;Gm973;PTN000498382;orthologs

### Sheet: TE decreases >1.5-fold RSvsSp1
Naca	Nascent polypeptide-associated complex subunit alpha, muscle-specific form;Naca;PTN001093913;orthologs
Laptm4a	Lysosomal-associated transmembrane protein 4A;Laptm4a;PTN000280500;orthologs
Slc39a6	Zinc transporter ZIP6;Slc39a6;PTN000257260;orthologs
Spata3	Spermatogenesis-associated protein 3;Spata3;PTN000499481;orthologs
Cand1	Cullin-associated NEDD8-dissociated protein 1;Cand1;PTN000294479;orthologs
Ywhaz	14-3-3 protein zeta_delta;Ywhaz;PTN000429083;orthologs
Ncoa4	Nuclear receptor coactivator 4;Ncoa4;PTN000424891;orthologs
Hsp90ab1	Heat shock protein HSP 90-beta;Hsp90ab1;PTN000163659;orthologs
Hist1h2bp	Histone H2B type 1-P;Hist1h2bp;PTN000603909;orthologs
Ide	Insulin-degrading enzyme;Ide;PTN000220603;orthologs
Ero1lb	ERO1-like protein beta;Ero1b;PTN000289230;orthologs
Tex30	Testis-expressed protein 30;Tex30;PTN000320027;orthologs
Arhgap29	Rho GTPase-activating protein 29;Arhgap29;PTN000391151;orthologs
Psmf1	Proteasome inhibitor PI31 subunit;Psmf1;PTN000327651;orthologs
Mia3	Transport and Golgi organization protein 1 homolog;Mia3;PTN001504519;orthologs
Dmrtc2	Doublesex- and mab-3-related transcription factor C2;Dmrtc2;PTN000268798;orthologs
Eef1d	Elongation factor 1-delta;Eef1d;PTN000174415;orthologs
Tm9sf2	Transmembrane 9 superfamily member 2;Tm9sf2;PTN000080322;orthologs
Bbs5	Bardet-Biedl syndrome 5 protein homolog;Bbs5;PTN000482521;orthologs
Mmadhc	Cobalamin trafficking protein CblD;Mmadhc;PTN000324185;orthologs
Eif1b	Eukaryotic translation initiation factor 1b;Eif1b;PTN000044200;orthologs
Fyttd1	UAP56-interacting factor;Fyttd1;PTN000471358;orthologs
Nup98	Nuclear pore complex protein Nup98-Nup96;Nup98;PTN000574465;orthologs
Rnf19b	E3 ubiquitin-protein ligase RNF19B;Rnf19b;PTN000188686;orthologs
Herpud1	Homocysteine-responsive endoplasmic reticulum-resident ubiquitin-like domain member 1 protein;Herpud1;PTN000310145;orthologs
Dhx15	ATP-dependent RNA helicase DHX15;Dhx15;PTN000434199;orthologs
Atxn2l	Ataxin-2-like protein;Atxn2l;PTN000304380;orthologs
Eif3a	Eukaryotic translation initiation factor 3 subunit A;Eif3a;PTN000360912;orthologs
Odf1	Outer dense fiber protein 1;Odf1;PTN000425129;orthologs
Sub1	Activated RNA polymerase II transcriptional coactivator p15;Sub1;PTN000325041;orthologs
Csde1	Cold shock domain-containing protein E1;Csde1;PTN000308431;orthologs
Rogdi	Protein rogdi homolog;Rogdi;PTN001414448;orthologs
Cd164	Sialomucin core protein 24;Cd164;PTN000140887;orthologs
Prm2	Protamine-2;Prm2;PTN000482067;orthologs
Pcm1	Pericentriolar material 1 protein;Pcm1;PTN000366406;orthologs
Kif2c	Kinesin-like protein KIF2C;Kif2c;PTN000649372;orthologs
Pom121l2	POM121-like protein 2;Pom121l2;PTN000573978;orthologs
Calm2	Calmodulin-2;Calm2;PTN004596969;orthologs
Psma6	Proteasome subunit alpha type-6;Psma6;PTN000174873;orthologs
Smc4	Structural maintenance of chromosomes protein 4;Smc4;PTN000434623;orthologs
Hnrnpd	Heterogeneous nuclear ribonucleoprotein D0;Hnrnpd;PTN002548406;orthologs
Rbbp6	E3 ubiquitin-protein ligase RBBP6;Rbbp6;PTN000396517;orthologs
Pdha2	Pyruvate dehydrogenase E1 component subunit alpha, testis-specific form, mitochondrial;Pdha2;PTN000162214;orthologs
Ttc30a2	Intraflagellar transport protein 70A2;Ift70a2;PTN000468117;orthologs
Tmed4	Transmembrane emp24 domain-containing protein 4;Tmed4;PTN000516473;orthologs
Snrnp70	U1 small nuclear ribonucleoprotein 70 kDa;Snrnp70;PTN000359255;orthologs
Gsg1	Germ cell-specific gene 1 protein;Gsg1;PTN000785256;orthologs
Nup88	Nuclear pore complex protein Nup88;Nup88;PTN000327300;orthologs
Txnrd3	Thioredoxin reductase 3;Txnrd3;PTN001487246;orthologs
Cse1l	Exportin-2;Cse1l;PTN000108323;orthologs
Tbp	TATA-box-binding protein;Tbp;PTN000013227;orthologs
Hmox2	Heme oxygenase 2;Hmox2;PTN000076457;orthologs
Trafd1	TRAF-type zinc finger domain-containing protein 1;Trafd1;PTN000418517;orthologs
Setx	Probable helicase senataxin;Setx;PTN000094766;orthologs
Canx	Calnexin;Canx;PTN000117548;orthologs
Ybx3	Y-box-binding protein 3;Ybx3;PTN000166543;orthologs
Med10	Mediator of RNA polymerase II transcription subunit 10;Med10;PTN000331234;orthologs
Pdhb	Pyruvate dehydrogenase E1 component subunit beta, mitochondrial;Pdhb;PTN000178994;orthologs
Smim24	Small integral membrane protein 24;Smim24;PTN001033815;orthologs
Hnrnpu	Heterogeneous nuclear ribonucleoprotein U;Hnrnpu;PTN000272607;orthologs
Cib1	Calcium and integrin-binding protein 1;Cib1;PTN000551395;orthologs
Rad18	E3 ubiquitin-protein ligase RAD18;Rad18;PTN000364982;orthologs
Cfap52	Cilia- and flagella-associated protein 52;Cfap52;PTN000346955;orthologs
Trim28	Transcription intermediary factor 1-beta;Trim28;PTN000647652;orthologs
Senp2	Sentrin-specific protease 2;Senp2;PTN000288515;orthologs
Spcs2	Signal peptidase complex subunit 2;Spcs2;PTN000317846;orthologs
Slbp	Histone RNA hairpin-binding protein;Slbp;PTN000425789;orthologs
Smcp	Sperm mitochondrial-associated cysteine-rich protein;Smcp;;orthologs
Usp2	Ubiquitin carboxyl-terminal hydrolase 2;Usp2;PTN002541879;orthologs
Spag17	Sperm-associated antigen 17;Spag17;PTN000498407;orthologs
Tuba8	Tubulin alpha-8 chain;Tuba8;PTN000173311;orthologs
Ppp4r1	Serine_threonine-protein phosphatase 4 regulatory subunit 1;Ppp4r1;PTN000068632;orthologs
